# Two Contrasting Classes of Nucleolus-Associated Domains in Mouse Fibroblast Heterochromatin

**DOI:** 10.1101/484568

**Authors:** Anastassiia Vertii, Jianhong Ou, Jun Yu, Aimin Yan, Hervé Pagès, Haibo Liu, Lihua Julie Zhu, Paul D. Kaufman

**Affiliations:** Department of Molecular, Cellular and Cancer Biology, University of Massachusetts Medical School, Worcester, MA 01605 USA; Program in Computational Biology, Fred Hutchinson Cancer Research Center, Seattle, Washington, 98109-1024, USA

**Keywords:** nucleolus associated domains, NADs, chromatin territories, nucleolus, histone modification

## Abstract

In interphase eukaryotic cells, almost all heterochromatin is located adjacent to the nucleolus or to the nuclear lamina, thus defining Nucleolus-Associated Domains (NADs) and Lamina–Associated Domains (LADs), respectively. Here, we determined the first genome-scale map of murine NADs in mouse embryonic fibroblasts (MEFs) via deep sequencing of chromatin associated with purified nucleoli. We developed a Bioconductor package called *NADfinder* and demonstrated that it identifies NADs more accurately than other peak-calling tools, due to its critical feature of chromosome-level local baseline correction. We detected two distinct classes of NADs. Type I NADs associate frequently with both the nucleolar periphery and with the nuclear lamina, and generally display characteristics of constitutive heterochromatin, including late DNA replication, enrichment of H3K9me3 and little gene expression. In contrast, Type II NADs associate with nucleoli but do not overlap with LADs. Type II NADs tend to replicate earlier, display greater gene expression, and are more often enriched in H3K27me3 than Type I NADs. The nucleolar associations of both classes of NADs were confirmed via DNA-FISH, which also detected Type I but not Type II probes enriched at the nuclear lamina. Interestingly, Type II NADs are enriched in distinct gene classes, notably factors important for differentiation and development. In keeping with this, we observed that a Type II NAD is developmentally regulated, present in MEFs but not in undifferentiated embryonic stem (ES) cells.
