## Supplementary material for "Two Contrasting Classes of Nucleolus-Associated Domains in Mouse Fibroblast Heterochromatin"

### Sheet: Sheet1
4DN Data Portal File Title		# experiments	# sequence files	Sample Type	4DN Biosample	Kaufman Lab experiment #	Crosslinked?
4DNES15QV1OO		1	2	Nucleolus	4DNBSUFUMET4	18	nonXL
4DNES8D85R8H		1	2	Genomic Control	4DNBSUFUMET4	18	nonXL
4DNESR3K7VRN		3	6	Nucleolus	4DNBSR38DB47	24	XL
				Nucleolus	4DNBSBPETWT4	26	XL
				Nucleolus	4DNBS3QFU2XK	28	XL
4DNES4U7AY3P		3	6	Genomic Control	4DNBSR38DB47	24	XL
				Genomic Control	4DNBSBPETWT4	26	XL
				Genomic Control	4DNBS3QFU2XK	28	XL
4DNESNEBF9W4		2	4	Nucleolus	4DNBSIGXW4YJ	29	nonXL
				Nucleolus	4DNBSMH4Q7FS	33	nonXL
4DNES7SVJXAI		2	4	Genomic Control	4DNBSIGXW4YJ	29	nonXL
				Genomic Control	4DNBSMH4Q7FS	33	nonXL
